# RápidoPGS: A rapid polygenic score calculator for summary GWAS data without a test dataset

**DOI:** 10.1101/2020.07.24.220392

**Authors:** Guillermo Reales, Elena Vigorito, Martin Kelemen, Chris Wallace

## Abstract

**Motivation:** Polygenic scores (PGS) aim to genetically predict complex traits at an individual level. PGS are typically trained on genome-wide association summary statistics and require an independent test dataset to tune parameters. More recent methods allow parameters to be tuned on the training data, removing the need for independent test data, but approaches are computationally intensive. Based on fine-mapping principles, we present RápidoPGS, a flexible and fast method to compute PGS requiring summary-level GWAS datasets only, with little computational requirements and no test data required for parameter tuning.

**Results:** We show that RápidoPGS performs slightly less well than two out of three other widely-used PGS methods (LDpred2, PRScs, and SBayesR) for case-control datasets, with median r^2^ difference: −0.0092, −0.0042, and 0.0064, respectively, but up to 17,000-fold faster with reduced computational requirements. RápidoPGS is implemented in R and can work with user-supplied summary statistics or download them from the GWAS catalog.

**Availability and implementation:** Our method is available with a GPL license as an R package from <u>GitHub</u>.
