## Supplemental Tables 1-5 for "RápidoPGS: A rapid polygenic score calculator for summary GWAS data without a test dataset"

### Sheet: S1. Dataset sources
Trait	First author	Year	PMID/StudyRef	URL training datasets
Asthma	Demenais	2018	29273806	ftp://ftp.ebi.ac.uk/pub/databases/gwas/summary_statistics/DemenaisF_29273806_GCST006862/harmonised/29273806-GCST006862-EFO_0000270-build37.f.tsv.gz
RA	Okada	2014	2439034	ftp://ftp.ebi.ac.uk/pub/databases/gwas/summary_statistics/OkadaY_24390342_GCST002318/RA_GWASmeta_TransEthnic_v2.txt.gz
T1D	Cooper	2017	doi:10.1101/120022	https://datadryad.org/stash/dataset/doi:10.5061/dryad.ns8q3 *
T2D	Scott	2017	28566273	ftp://ftp.ebi.ac.uk/pub/databases/gwas/summary_statistics/ScottRA_28566273_GCST004773/METAANALYSIS_DIAGRAM_SE1.txt
BRCA	Michailidou	2017	29059683	ftp://ftp.ebi.ac.uk/pub/databases/gwas/summary_statistics/MichailidouK_29059683_GCST004988/oncoarray_bcac_public_release_oct17%20(1).txt.gz
PRCA	Schoemacher	2018	29892016	ftp://ftp.ebi.ac.uk/pub/databases/gwas/summary_statistics/SchumacherFR_29892016_GCST006085/meta_v3_onco_euro_overall_ChrAll_1_release.txt
CAD	Nikpay	2015	26343387	ftp://ftp.ebi.ac.uk/pub/databases/gwas/summary_statistics/NikpayM_26343387_GCST003116/cad.add.160614.website.txt
MDD	Wray	2018	29700475	ftp://ftp.ebi.ac.uk/pub/databases/gwas/summary_statistics/WrayNR_29700475_GCST005839/MDD2018_ex23andMe.gz
BMI	Locke	2015	25673413	https://portals.broadinstitute.org/collaboration/giant/images/1/15/SNP_gwas_mc_merge_nogc.tbl.uniq.gz
Height	Wood	2014	25282103	https://portals.broadinstitute.org/collaboration/giant/images/0/01/GIANT_HEIGHT_Wood_et_al_2014_publicrelease_HapMapCeuFreq.txt.gz
* This URL correspond to Censin et al., (2017), used in the LDpred2 paper. We used the dataset from Cooper et al., (2017) that we have access to. Both datasets are equivalent.

### Sheet: S2. Evaluation results
Trait	Method	alpha SNP	alpha block	SD prior	AUC	Low CI	High CI	Trait prevalence	r2	r2 Low CI	r2 High CI	Total sample size (validation set)	Cases (validation set)	controls	Full model name
BRCA	LDpred2-auto	-	-	-	0.658879	0.653682	0.663503	0.0681207	0.0643915	0.0609029	0.0675282	169963	11578	158385	BRCA_hm3_LDpred2auto_perchr.full.model
BRCA	PRScs-auto	-	-	-	0.654056	0.648502	0.659254	0.0681207	0.0611523	0.0574684	0.0646452	169963	11578	158385	BRCA_hm3_PRScs.full.model
BRCA	RápidoPGS-multi	0.1	0.001	auto	0.645364	0.640333	0.65134	0.0681207	0.0554117	0.0521528	0.0593442	169963	11578	158385	BRCA_hm3_RapidoPGSmulti_1e301_autoprior.full.model
BRCA	RápidoPGS-multi	0.01	0.0001	auto	0.642815	0.63728	0.64831	0.0681207	0.0537539	0.0502012	0.0573422	169963	11578	158385	BRCA_hm3_RapidoPGSmulti_1e4001_autoprior.full.model
BRCA	RápidoPGS-single	-	-	informed	0.62488	0.619438	0.630265	0.0681207	0.0424997	0.0392463	0.0457972	169963	11578	158385	BRCA_hm3_RapidoPGSsingle.full.model
BRCA	SBayesR	-	-	-	0.624797	0.619647	0.629639	0.0681207	0.0424495	0.0393695	0.0454106	169963	11578	158385	BRCA_hm3_SBayesR.full.model
CAD	LDpred2-auto	-	-	-	0.632824	0.627417	0.638004	0.0514863	0.0428623	0.0398532	0.0458015	238180	12263	225917	CAD_hm3_LDpred2auto_perchr.full.model
CAD	PRScs-auto	-	-	-	0.640528	0.635399	0.645995	0.0514863	0.0472522	0.0443168	0.0504323	238180	12263	225917	CAD_hm3_PRScs.full.model
CAD	RápidoPGS-multi	0.1	0.001	auto	0.613253	0.607906	0.618347	0.0514863	0.0322982	0.0295858	0.0349568	238180	12263	225917	CAD_hm3_RapidoPGSmulti_1e301_autoprior.full.model
CAD	RápidoPGS-multi	0.01	0.0001	auto	0.604772	0.599562	0.609736	0.0514863	0.0280355	0.0255256	0.0305049	238180	12263	225917	CAD_hm3_RapidoPGSmulti_1e4001_autoprior.full.model
CAD	RápidoPGS-single	-	-	informed	0.595178	0.589898	0.600204	0.0514863	0.0234826	0.0211109	0.0258301	238180	12263	225917	CAD_hm3_RapidoPGSsingle.full.model
CAD	SBayesR	-	-	-	0.619066	0.613966	0.624246	0.0514863	0.0353372	0.032666	0.0381185	238180	12263	225917	CAD_hm3_SBayesR.full.model
MDD	LDpred2-auto	-	-	-	0.595929	0.592222	0.599861	0.0802866	0.0278708	0.0258879	0.0300358	277593	22287	255306	MDD_hm3_LDpred2auto_perchr.full.model
MDD	PRScs-auto	-	-	-	0.588326	0.58419	0.592196	0.0802866	0.0238682	0.0217983	0.0258744	277593	22287	255306	MDD_hm3_PRScs.full.model
MDD	RápidoPGS-multi	0.1	0.001	auto	0.553836	0.550376	0.557621	0.0802866	0.00919508	0.00807295	0.0104998	277593	22287	255306	MDD_hm3_RapidoPGSmulti_1e301_autoprior.full.model
MDD	RápidoPGS-multi	0.01	0.0001	auto	0.543141	0.539519	0.547086	0.0802866	0.00595102	0.00500518	0.0070701	277593	22287	255306	MDD_hm3_RapidoPGSmulti_1e4001_autoprior.full.model
MDD	RápidoPGS-single	-	-	informed	0.544963	0.540926	0.548679	0.0802866	0.00645654	0.00536331	0.00754791	277593	22287	255306	MDD_hm3_RapidoPGSsingle.full.model
MDD	SBayesR	-	-	-	0.599742	0.595825	0.603935	0.0802866	0.0299694	0.027814	0.0323448	277593	22287	255306	MDD_hm3_SBayesR.full.model
PRCA	LDpred2-auto	-	-	-	0.714884	0.708989	0.721346	0.0431412	0.0871274	0.0836864	0.090887	147933	6382	141551	PRCA_hm3_LDpred2auto_perchr.full.model
PRCA	PRScs-auto	-	-	-	0.703172	0.696632	0.709782	0.0431412	0.0802849	0.0764576	0.0841501	147933	6382	141551	PRCA_hm3_PRScs.full.model
PRCA	RápidoPGS-multi	0.1	0.001	auto	0.698784	0.692578	0.705023	0.0431412	0.0777173	0.0740862	0.081368	147933	6382	141551	PRCA_hm3_RapidoPGSmulti_1e301_autoprior.full.model
PRCA	RápidoPGS-multi	0.01	0.0001	auto	0.695803	0.689086	0.702312	0.0431412	0.0759724	0.0720454	0.0797821	147933	6382	141551	PRCA_hm3_RapidoPGSmulti_1e4001_autoprior.full.model
PRCA	RápidoPGS-single	-	-	informed	0.669023	0.662147	0.675989	0.0431412	0.0604061	0.0564755	0.0644242	147933	6382	141551	PRCA_hm3_RapidoPGSsingle.full.model
PRCA	SBayesR	-	-	-	0.683156	0.676726	0.689649	0.0431412	0.0685863	0.0648508	0.0723743	147933	6382	141551	PRCA_hm3_SBayesR.full.model
RA	LDpred2-auto	-	-	-	0.599659	0.591857	0.60772	0.0242052	0.02012	0.0173091	0.0231831	231934	5614	226320	RA_hm3_LDpred2auto_perchr.full.model
RA	PRScs-auto	-	-	-	0.586723	0.578942	0.594501	0.0242052	0.0155489	0.0130271	0.0182439	231934	5614	226320	RA_hm3_PRScs.full.model
RA	RápidoPGS-multi	0.1	0.001	auto	0.584856	0.576938	0.593061	0.0242052	0.0149274	0.0124074	0.0177325	231934	5614	226320	RA_hm3_RapidoPGSmulti_1e301_autoprior.full.model
RA	RápidoPGS-multi	0.01	0.0001	auto	0.583805	0.575678	0.591119	0.0242052	0.0145818	0.0120243	0.0170516	231934	5614	226320	RA_hm3_RapidoPGSmulti_1e4001_autoprior.full.model
RA	RápidoPGS-single	-	-	informed	0.578664	0.570684	0.586193	0.0242052	0.0129404	0.0105567	0.0153713	231934	5614	226320	RA_hm3_RapidoPGSsingle.full.model
RA	SBayesR	-	-	-	0.563364	0.55557	0.571358	0.0242052	0.00855645	0.00663509	0.0107498	231934	5614	226320	RA_hm3_SBayesR.full.model
T1D	LDpred2-auto	-	-	-	0.753795	0.734565	0.772009	0.00244524	0.0512499	0.0463587	0.0557196	315306	771	314535	T1D_hm3_LDpred2auto_perchr.full.model
T1D	PRScs-auto	-	-	-	0.729674	0.70995	0.748636	0.00244524	0.0450896	0.0398902	0.0499541	315306	771	314535	T1D_hm3_PRScs.full.model
T1D	RápidoPGS-multi	0.1	0.001	auto	0.720582	0.700119	0.738495	0.00244524	0.0427077	0.0372616	0.0473713	315306	771	314535	T1D_hm3_RapidoPGSmulti_1e301_autoprior.full.model
T1D	RápidoPGS-multi	0.01	0.0001	auto	0.721211	0.70228	0.740223	0.00244524	0.0428734	0.0378411	0.0478145	315306	771	314535	T1D_hm3_RapidoPGSmulti_1e4001_autoprior.full.model
T1D	RápidoPGS-single	-	-	informed	0.716634	0.695678	0.737408	0.00244524	0.0416651	0.0360691	0.0470917	315306	771	314535	T1D_hm3_RapidoPGSsingle.full.model
T2D	LDpred2-auto	-	-	-	0.646906	0.642504	0.651263	0.0431231	0.0479296	0.0455202	0.0503417	328710	14175	314535	T2D_hm3_LDpred2auto_perchr.full.model
T2D	PRScs-auto	-	-	-	0.644452	0.639533	0.648973	0.0431231	0.0465827	0.0439106	0.0490708	328710	14175	314535	T2D_hm3_PRScs.full.model
T2D	RápidoPGS-multi	0.1	0.001	auto	0.628724	0.62399	0.633373	0.0431231	0.0381861	0.0357508	0.0406214	328710	14175	314535	T2D_hm3_RapidoPGSmulti_1e301_autoprior.full.model
T2D	RápidoPGS-multi	0.01	0.0001	auto	0.620384	0.615605	0.625376	0.0431231	0.0339286	0.0315603	0.0364585	328710	14175	314535	T2D_hm3_RapidoPGSmulti_1e4001_autoprior.full.model
T2D	RápidoPGS-single	-	-	informed	0.613815	0.609257	0.618593	0.0431231	0.030688	0.0285039	0.0330348	328710	14175	314535	T2D_hm3_RapidoPGSsingle.full.model
T2D	SBayesR	-	-	-	0.617304	0.612483	0.621489	0.0431231	0.0323959	0.0300439	0.0344836	328710	14175	314535	T2D_hm3_SBayesR.full.model
Asthma	LDpred2-auto	-	-	-	0.588287	0.585594	0.591254	0.143201	0.0293809	0.0276915	0.0312916	305759	43785	261974	Asthma_hm3_LDpred2auto_perchr.full.model
Asthma	PRScs-auto	-	-	-	0.581288	0.578502	0.584172	0.143201	0.025081	0.023453	0.0268171	305759	43785	261974	Asthma_hm3_PRScs.full.model
Asthma	RápidoPGS-multi	0.1	0.001	auto	0.578876	0.576094	0.58179	0.143201	0.0236688	0.0220849	0.0253795	305759	43785	261974	Asthma_hm3_RapidoPGSmulti_1e301_autoprior.full.model
Asthma	RápidoPGS-multi	0.01	0.0001	auto	0.574929	0.572071	0.577854	0.143201	0.0214359	0.0198816	0.0230811	305759	43785	261974	Asthma_hm3_RapidoPGSmulti_1e4001_autoprior.full.model
Asthma	RápidoPGS-single	-	-	informed	0.56485	0.561999	0.567817	0.143201	0.0161924	0.0148322	0.0176663	305759	43785	261974	Asthma_hm3_RapidoPGSsingle.full.model
Asthma	SBayesR	-	-	-	0.562633	0.559763	0.565397	0.143201	0.0151298	0.0138042	0.0164595	305759	43785	261974	Asthma_hm3_SBayesR.full.model
BMI	LDpred2-auto	-	-	-	-	-	-	-	0.0576423	0.0576338	0.0576509	334527	-	-	BMI_hm3_LDpred2auto_perchr.full.model
BMI	PRScs-auto	-	-	-	-	-	-	-	0.0730219	0.073013	0.0730308	334527	-	-	BMI_hm3_PRScs.full.model
BMI	RápidoPGS-multi	0.1	0.001	auto	-	-	-	-	0.0340813	0.0340724	0.0340902	334527	-	-	BMI_hm3_RapidoPGSmulti_1e301_autoprior.full.model
BMI	RápidoPGS-multi	0.01	0.0001	auto	-	-	-	-	0.0284188	0.0284116	0.028426	334527	-	-	BMI_hm3_RapidoPGSmulti_1e4001_autoprior.full.model
BMI	RápidoPGS-single	-	-	informed	-	-	-	-	0.0208833	0.020875	0.0208916	334527	-	-	BMI_hm3_RapidoPGSsingle.full.model
BMI	SBayesR	-	-	-	-	-	-	-	0.0729735	0.072965	0.072982	334527	-	-	BMI_hm3_SBayesR.full.model
Height	LDpred2-auto	-	-	-	-	-	-	-	0.226794	0.226785	0.226803	334891	-	-	Height_hm3_LDpred2auto_perchr.full.model
Height	PRScs-auto	-	-	-	-	-	-	-	0.23317	0.233162	0.233179	334891	-	-	Height_hm3_PRScs.full.model
Height	RápidoPGS-multi	0.1	0.001	auto	-	-	-	-	0.164607	0.164599	0.164615	334891	-	-	Height_hm3_RapidoPGSmulti_1e301_autoprior.full.model
Height	RápidoPGS-multi	0.01	0.0001	auto	-	-	-	-	0.163604	0.163595	0.163612	334891	-	-	Height_hm3_RapidoPGSmulti_1e4001_autoprior.full.model
Height	RápidoPGS-single	-	-	informed	-	-	-	-	0.133205	0.133197	0.133213	334891	-	-	Height_hm3_RapidoPGSsingle.full.model
Height	SBayesR	-	-	-	-	-	-	-	0.212985	0.212975	0.212994	334891	-	-	Height_hm3_SBayesR.full.model

### Sheet: S3. Benchmark results
Trait	Test	Cores	Time.seconds
Asthma	SBayesR_hm3	15	5642.144
Asthma	LDpred2_auto_perchr_hm3	15	23638.76
Asthma	RapidoPGS_single_hm3	15	1.0199999999968
Asthma	RapidoPGS_multi1e-3,0.1,autoprior_hm3	15	1284.592
Asthma	RapidoPGS_multi,1e-4,0.01,autoprior_hm3	15	467.501
Asthma	PRScs_auto_hm3	15	21112.15
BMI	SBayesR_hm3	15	3329.126
BMI	LDpred2_auto_perchr_hm3	15	11642.476
BMI	RapidoPGS_single_hm3	15	1.0619999999999
BMI	RapidoPGS_multi1e-3,0.1,autoprior_hm3	15	1260.721
BMI	RapidoPGS_multi,1e-4,0.01,autoprior_hm3	15	687.659
BMI	PRScs_auto_hm3	15	16047.09
BRCA	SBayesR_hm3	15	7511.304
BRCA	LDpred2_auto_perchr_hm3	15	21481.802
BRCA	RapidoPGS_single_hm3	15	2.19800000000032
BRCA	RapidoPGS_multi1e-3,0.1,autoprior_hm3	15	1803.758
BRCA	RapidoPGS_multi,1e-4,0.01,autoprior_hm3	15	954.656999999999
BRCA	PRScs_auto_hm3	15	27960.76
CAD	SBayesR_hm3	15	6932.379
CAD	LDpred2_auto_perchr_hm3	15	19339.385
CAD	RapidoPGS_single_hm3	15	3.01399999999921
CAD	RapidoPGS_multi1e-3,0.1,autoprior_hm3	15	1088.217
CAD	RapidoPGS_multi,1e-4,0.01,autoprior_hm3	15	468.779999999999
CAD	PRScs_auto_hm3	15	24120.36
Height	SBayesR_hm3	15	3055.399
Height	LDpred2_auto_perchr_hm3	15	7365.895
Height	RapidoPGS_single_hm3	15	1.01899999999841
Height	RapidoPGS_multi1e-3,0.1,autoprior_hm3	15	9890.471
Height	RapidoPGS_multi,1e-4,0.01,autoprior_hm3	15	6344.004
Height	PRScs_auto_hm3	15	11162.95
MDD	SBayesR_hm3	15	5933.093
MDD	LDpred2_auto_perchr_hm3	15	27822.408
MDD	RapidoPGS_single_hm3	15	2.0679999999993
MDD	RapidoPGS_multi1e-3,0.1,autoprior_hm3	15	1310.603
MDD	RapidoPGS_multi,1e-4,0.01,autoprior_hm3	15	469.051
MDD	PRScs_auto_hm3	15	25869.51
PRCA	SBayesR_hm3	15	5702.848
PRCA	LDpred2_auto_perchr_hm3	15	24302.06
PRCA	RapidoPGS_single_hm3	15	2.8739999999998
PRCA	RapidoPGS_multi1e-3,0.1,autoprior_hm3	15	1373.936
PRCA	RapidoPGS_multi,1e-4,0.01,autoprior_hm3	15	702.758999999998
PRCA	PRScs_auto_hm3	15	26454.8
RA	SBayesR_hm3	15	5634.981
RA	LDpred2_auto_perchr_hm3	15	11500.044
RA	RapidoPGS_single_hm3	15	0.682000000000699
RA	RapidoPGS_multi1e-3,0.1,autoprior_hm3	15	1063.946
RA	RapidoPGS_multi,1e-4,0.01,autoprior_hm3	15	522.025000000001
RA	PRScs_auto_hm3	15	16398.26
T1D	LDpred2_auto_perchr_hm3	15	5353.407
T1D	RapidoPGS_single_hm3	15	0.65099999999984
T1D	RapidoPGS_multi1e-3,0.1,autoprior_hm3	15	961.451
T1D	RapidoPGS_multi,1e-4,0.01,autoprior_hm3	15	396.453
T1D	PRScs_auto_hm3	15	9311.34
T2D	SBayesR_hm3	15	7191.68
T2D	LDpred2_auto_perchr_hm3	15	20854.184
T2D	RapidoPGS_single_hm3	15	0.991000000001804
T2D	RapidoPGS_multi1e-3,0.1,autoprior_hm3	15	1259.923
T2D	RapidoPGS_multi,1e-4,0.01,autoprior_hm3	15	509.436999999998
T2D	PRScs_auto_hm3	15	27060.18

### Sheet: S4. r2 difference
	RápidoPGS-single			RapidoPGS-multi (alpha.block=1e-3, alpha.snp = 0.1)			RapidoPGS-multi (alpha.block=1e-4, alpha.snp = 0.01)
Trait	LDpred2	PRScs	SBayesR	LDpred2	PRScs	SBayesR	LDpred2	PRScs	SBayesR
Asthma	-0.0131885	-0.00888866	0.00106255	-0.00571209	-0.00141228	0.00853893	-0.00794495	-0.00364515	0.00630606
BMI*	-0.036759	-0.0521386	-0.0520901	-0.023561	-0.0389406	-0.0388921	-0.0292235	-0.0446031	-0.0445546
BRCA	-0.0218918	-0.0186526	5.01829e-05	-0.00897989	-0.00574066	0.0129621	-0.0106376	-0.00739842	0.0113044
CAD	-0.0193798	-0.0237697	-0.0118546	-0.0105641	-0.0149541	-0.003039	-0.0148268	-0.0192168	-0.00730169
Height*	-0.093589	-0.0999656	-0.0797796	-0.0621871	-0.0685636	-0.0483777	-0.0631903	-0.0695669	-0.0493809
MDD	-0.0214143	-0.0174116	-0.0235129	-0.0186757	-0.0146731	-0.0207743	-0.0219198	-0.0179171	-0.0240184
PRCA	-0.0267213	-0.0198789	-0.00818018	-0.00941011	-0.00256768	0.009131	-0.0111549	-0.00431249	0.00738619
RA	-0.00717964	-0.00260848	0.00438394	-0.00519261	-0.000621451	0.00637097	-0.0055382	-0.00096704	0.00602538
T1D	-0.00958477	-0.00342442	-	-0.00854219	-0.00238184	-	-0.00837655	-0.0022162	-
T2D	-0.0172416	-0.0158947	-0.0017079	-0.00974354	-0.00839663	0.00579019	-0.014001	-0.0126541	0.00153271
Case-control median difference	-0.0183107	-0.0166532	-0.0017079	-0.009195	-0.00415417	0.00637097	-0.0108963	-0.00585545	0.00602538
Quantitative median difference	-0.065174	-0.0760521	-0.0659349	-0.042874	-0.0537521	-0.0436349	-0.0462069	-0.057085	-0.0469678
Total median difference	-0.020397	-0.0180321	-0.00818018	-0.00957682	-0.00706865	0.00579019	-0.012578	-0.0100263	0.00153271
* Quantitative trait

### Sheet: S5. r2 ratio
	RápidoPGS-single			RapidoPGS-multi (alpha.block=1e-3, alpha.snp = 0.1)			RapidoPGS-multi (alpha.block=1e-4, alpha.snp = 0.01)
Trait	LDpred2	PRScs	SBayesR	LDpred2	PRScs	SBayesR	LDpred2	PRScs	SBayesR
Asthma	0.55112	0.645603	1.07023	0.805585	0.943691	1.56438	0.729587	0.854665	1.4168
BMI*	0.362292	0.285987	0.286177	0.591255	0.466727	0.467037	0.49302	0.389182	0.38944
BRCA	0.66002	0.694982	1.00118	0.860542	0.906125	1.30535	0.834798	0.879017	1.2663
CAD	0.54786	0.496962	0.664528	0.753533	0.683527	0.914	0.654082	0.593316	0.793371
Height*	0.587339	0.571277	0.625421	0.725799	0.705951	0.772858	0.721376	0.701648	0.768148
MDD	0.23166	0.270508	0.215437	0.329918	0.385245	0.306815	0.213522	0.249329	0.19857
PRCA	0.693308	0.752396	0.880731	0.891996	0.968018	1.13313	0.87197	0.946285	1.10769
RA	0.64316	0.83224	1.51236	0.741918	0.960032	1.74458	0.724742	0.937806	1.70419
T1D	0.81298	0.924053	-	0.833323	0.947175		0.836555	0.950849	-
T2D	0.640272	0.658785	0.94728	0.796712	0.819748	1.17873	0.707884	0.728352	1.04731
Case-control median ratio	0.641716	0.676883	0.94728	0.801148	0.924908	1.17873	0.727165	0.866841	1.10769
Quantitative median ratio	0.474815	0.428632	0.455799	0.658527	0.586339	0.619948	0.607198	0.545415	0.578794
Total median ratio	0.613805	0.652194	0.880731	0.775122	0.862937	1.13313	0.723059	0.791509	1.04731
* Quantitative trait
